# The ciliary gene *INPP5E* confers dorsal telencephalic identity to human cortical organoids by negatively regulating Sonic Hedgehog signalling

**DOI:** 10.1101/2021.06.06.447245

**Authors:** Leah Schembs, Ariane Willems, Kerstin Hasenpusch-Theil, James D. Cooper, Katie Whiting, Karen Burr, Sunniva M.K. Bøstrand, Bhuvaneish T. Selvaraj, Siddharthan Chandran, Thomas Theil

## Abstract

Defects in primary cilia, cellular antennas that controls multiple intracellular signalling pathways, underlie several neurodevelopmental disorders, but how cilia control essential steps in human brain formation remains elusive. Here, we show that cilia are present on the apical surface of radial glial cells in human foetal forebrain. Interfering with cilia signalling in human organoids by mutating the *INPP5E* gene leads to the formation of ventral telencephalic cell types instead of cortical progenitors and neurons. *INPP5E* mutant organoids also showed increased SHH signalling and cyclopamine treatment partially rescued this ventralisation. In addition, ciliary expression of SMO was increased and the integrity of the transition zone was compromised. Overall, these findings establish the importance of primary cilia for dorsal/ventral patterning in human corticogenesis, indicate a tissue specific role of *INPP5E* as a negative regulator of SHH signalling and have implications for the emerging roles of cilia in the pathogenesis of neurodevelopmental disorders.
