## Supplementary Table 2_Statistics Summary for "The ciliary gene *INPP5E* confers dorsal telencephalic identity to human cortical organoids by negatively regulating Sonic Hedgehog signalling"

### Sheet: Figure 2
							D'Agostino & Pearson		normal
experiment	marker	mean	lower 95% CI	upper 95% CI	number		omnibus normality test	p value	distribution			test	p value
H	INPP5E Fluorescence intensity
												Mann Whitney	< 0.0001	Two-tailed	Mann-Whitney U = 0.0
	INPP5E/ARL13B	0.6916	0.6182	0.7649	45			0.0125	No
	INPP5E/g-TUBULIN	0.02732	0.01583	0.03881	45			<0.0001	No
M	INPP5E expression levels
												Mann Whitney	0.0012	Two-tailed	Mann-Whitney U = 616.0
	control	0.6916	0.6182	0.7649	45			0.0125	No
	INPP5ED477N/D477N	0.5102	0.4303	0.5901	45			0.3217	Yes

### Sheet: Figure 5
							Shapiro Wilk		normal
experiment	marker	mean	lower 95% CI	upper 95% CI	number		normality test	p value	distribution		F test to compare variances			test	p value		t statistic	degree of freedom
C	PTCH1
	control	1.063	0.01107	2.116	3			0.2942	Yes		F (DFn, DFd)	5.700, 2, 2		unpaired t-test	0.0032	two-tailed	t=6.298	df=4
	INPP5ED477N/D477N	5.05	2.538	7.562	3			0.9018	Yes		P value	0.2985
											P value summary	ns
											Significantly different standard deviations? (P < 0.05)	No
F	GLI1
	control	1.157	0.9669	1.346	3			0.6369	Yes		F (DFn, DFd)	138.9, 2, 2		unpaired t-test	0.0427	two-tailed	t=4.615	df=2.029
	INPP5ED477N/D477N	3.563	1.327	5.799	3			0.4279	Yes		P value	0.0143		with Welch's correction
											P value summary	*
											Significantly different standard deviations? (P < 0.05)	Yes
H	GLI3 R
	control	0.9967	0.1346	1.859	3			0.7931	Yes		F (DFn, DFd)	10.53, 2, 2		unpaired t-test	0.043	two-tailed	t=2.925	df=4
	INPP5ED477N/D477N	0.3833	0.1177	0.649	3			0.0893	Yes		P value	0.1734
											P value summary	ns
											Significantly different standard deviations? (P < 0.05)	No
I	GLI3FL
	control	1.003	-0.4251	2.432	3			0.9904	Yes		F (DFn, DFd)	7.938, 2, 2		unpaired t-test	0.5214	two-tailed	t=0.7019	df=4
	INPP5ED477N/D477N	1.7	-2.325	5.725	3			0.0531	Yes		P value	0.2238
											P value summary	ns
											Significantly different standard deviations? (P < 0.05)	No
J	Gli3FL / GLI3R	1.043	-0.557	2.644	3			0.0741	Yes		F (DFn, DFd)	22.70, 2, 2		unpaired t-test	0.1817	two-tailed	t=1.615	df=4
		3.967	-3.657	11.59	3			0.3536	Yes		P value	0.0844
											P value summary	ns
											Significantly different standard deviations? (P < 0.05)	No

### Sheet: Figure 7
									normal
experiment	marker	mean	lower 95% CI	upper 95% CI	number		normality test	p value	distribution		F test to compare variances			test	p value		t statistic	degree of freedom
C	% TULP3										F (DFn, DFd)	1.143, 2, 2		unpaired t-test	< 0.0001	two-tailed	t=15.99	df=4
											P value	0.9334
	control	15.34	8.022	22.66	3		Shapiro Wilk	0.0532	Yes		P value summary	ns
	INPP5ED477N/D477N	55.15	47.33	62.98	3			0.191	Yes		Significantly different standard deviations? (P < 0.05)	No
D	Intensity ratio TULP3/ARL13B
	control	0.384	0.328	0.4399	45		D'Agostino & Pearson test	0.2589	Yes		F (DFn, DFd)	4.548, 44, 44		unpaired t test	<0.0001	two-tailed	t=8.236	df=62.46
	INPP5ED477N/D477N	0.9227	0.8034	1.042	45			0.507	Yes		P value	< 0.0001		with Welch's correction
											P value summary	****
											Significantly different standard deviations? (P < 0.05)	Yes
G	% GPR161
	control	31.11	5.814	56.41	3		Shapiro Wilk	0.6372	Yes		F (DFn, DFd)	2.334, 2, 2		unpaired t-test	0.0014	two-tailed	t=7.907	df=4
	INPP5ED477N/D477N	86.67	70.11	103.2	3			0.9992	Yes		P value	0.5998
											P value summary	ns
											Significantly different standard deviations? (P < 0.05)	No
H	Intensity ratio GPR161/ARL13B
	control	0.08954	0.05764	0.1214	45		D'Agostino & Pearson test	< 0.0001	No					Mann Whitney test	< 0.0001	two-tailed	Mann-Whitney U = 25.0
	INPP5ED477N/D477N	0.7108	0.6156	0.806	45			< 0.0001	No

### Sheet: Figure 8
									normal
experiment	marker	mean	lower 95% CI	upper 95% CI	number		normality test	p value	distribution		F test to compare variances			test	p value		t statistic	degree of freedom
C	% SMO										F (DFn, DFd)	4.922, 2, 2		unpaired t-test	0.0027	two-tailed	t=6.594	df=4
											P value	0.3377
	control	6.223	0.4076	12.04	3		Shapiro-Wilk	0.06	Yes		P value summary	ns
	INPP5ED477N/D477N	27.91	15.01	40.81	3			0.0942	Yes		Significantly different standard deviations? (P < 0.05)	No
D	Intensity ratio SMO/ARL13B
	control	0.05616	0.04548	0.06683	45		D'Agostino & Pearson	0.0365	No					Mann Whitney test	0.0494	two-tailed	Mann-Whitney U = 769.0
	INPP5ED477N/D477N	0.1655	0.09522	0.2358	45			< 0.0001	No
G	% SUFU
	control	20.26	18.42	22.09	3		Shapiro-Wilk	0.953	Yes		F (DFn, DFd)	1.703, 2, 2		unpaired t-test	0.2918	two-tailed	t=1.213	df=4
	INPP5ED477N/D477N	19.41	17.01	21.8	3			0.6242	Yes		P value	0.7398
											P value summary	ns
											Significantly different standard deviations? (P < 0.05)	No
H	Intensity ratio SUFU/ARL13B
	control	0.1812	0.134	0.2284	45		D'Agostino & Pearson	0.0279	No					Mann Whitney test	0.2669	two-tailed	Mann-Whitney U = 874.0
	INPP5ED477N/D477N	0.222	0.1457	0.2982	45			< 0.0001	No
K	% GLI2
	control	18.99	11.46	26.52	3		Shapiro-Wilk	0.8479	Yes		F (DFn, DFd)	1.679, 2, 2		unpaired t-test	0.0778		t=2.359	df=4
	INPP5ED477N/D477N	25.74	15.99	35.5	3			0.2866	Yes		P value	0.7466
											P value summary	ns
											Significantly different standard deviations? (P < 0.05)	No
L	Intensity ratio GLI2/ARL13B
	control	0.2037	0.1707	0.2366	45		D'Agostino & Pearson	0.0013	No					Mann Whitney test	0.8772	two-tailed	Mann-Whitney U =993.0
	INPP5ED477N/D477N	0.2454	0.1797	0.311	45			0.0003	No

### Sheet: Figure 9
									normal
experiment	marker	mean	lower 95% CI	upper 95% CI	number		normality test	p value	distribution		F test to compare variances			test	p value		t statistic	degree of freedom
C	% TMEM67										F (DFn, DFd)	1.000, 2, 2		unpaired t-test	0.0006	two-tailed	t=9.800	df=4
											P value	> 0.9999
	control	86.67	70.11	103.2	3		Shapiro-Wilk test	0.9992	Yes		P value summary	ns
	INPP5ED477N/D477N	33.33	16.78	49.89	3			0.9992	Yes		Significantly different standard deviations? (P < 0.05)	No
D	Intensity ratio TMEM67/ARL13B	0.1328	0.1106	0.155	45		D'Agostino & Pearson test	0.0003	No					Mann Whitney test	< 0.0001	two-tailed	Mann-Whitney U = 448
		0.2402	0.1966	0.2838	45			0.0001	No
C	% IFT88
	control	16.92	15.73	18.1	3		Shapiro-Wilk test	0.9029	Yes		F (DFn, DFd)	110.9, 2, 2		unpaired t-test	0.0081	two-tailed	t=10.69	df=2.036
	INPP5ED477N/D477N	48.01	35.56	60.46	3			0.8819	Yes		P value	0.0179		with Welch's correction
											P value summary	*
											Significantly different standard deviations? (P < 0.05)	Yes
D	Intensity ratio IFT88/ARL13B	0.1412	0.09908	0.1834	45		D'Agostino & Pearson test	<0.0001	No					Mann Whitney test	< 0.0001	two-tailed	Mann-Whitney U = 96
		0.5977	0.5028	0.6927	45			<0.0001	No
