## Supplementary Table 1_Oligonucleotides for "The ciliary gene *INPP5E* confers dorsal telencephalic identity to human cortical organoids by negatively regulating Sonic Hedgehog signalling"

### Sheet: CrisprCas9
INPP5E D447N ssODN	GCCGCAGCGGACGTCACCACCCGCTTCGATGAGGTGTTCTGGTTTGGAAATTTCAACTTCAGGCTGAGTGGCGGGCGCACAGTCGTGGACGCCCTCCTGTGCCAGGGCCTGGTGGTGGACGTGCCGGCGCTGCTGCAGCACGACCAGCTCATCCGGGAGATGCGGAAAGGTG
sgRNA	CTGTGCGCCCGCCACTCAGG
INPP5E primers flanking
the D477N mutation site
Inp D447N Fw	GCGGTTCTTTAGCACGGTTA
Inp D447N Rev	CTCCTCATCTCCCTCCATG
off-targets
chr2-NM_018218_Fw	ATGGAAAACTGAAGGCCTGC
chr2-NM_018218_Rev	TGCTGTTGTGTCCCTTGTTG
Chr11-119597300 Fw	AGCTTCCAGGAACCCTTCAA
Chr11-119597300 Rev	GCACAACCATATCCACCTGC
Chr11+70329062_Fw	TTGTGTCATAGGTGTGGGCT
Chr11+70329062_Rev	GGAAGGAGCTGGAAGGGAAT
Chr16+606525_Fw	TATGAGGCATCGCTGTCAGA
Chr16+606525_Rev	GGCTGGGATGTAGACTGACA
Chr1+134123771_NM_052896_Fw	ATGGAAGGTTCTGGAGCACA
Chr1+134123771_NM_052896_Rev	GTGGTGGAGGCAGTGATAGT
Chr7+151162603_Fw	ATTGTGCCATTGTGCTCCAG
Chr7+151162603_Rev	CTCACTGCAGCCTCAAACTC

### Sheet: in situ hybridisation and qPCR
in situ hybrisation
GLI1 fw	TGGACTTTGATTCCCCCACCC
GLI1 rev	ATACATAGCCCCCAGCCCATAC
PTCH1 fw	GGTCTGCCATCCTAACACCC
PTCH1 rev	CATGCTAGGTCGCCAATGGT
qRT-PCR		length of PCR product
hATP5 F2	GTCCAGGGGTATTGCAGGC	112bp
hATP5 R2	TCAGGGATCAGTCCATAACGA
hGLI1 F2	TACATGTGTGAGCACGAGGG	153bp
hGLI1 R2	TTTTCGCAGCGAGCTAGGAT
hPTCH1 F2	TGGTTCATCAGAGTGTCGCA	143bp
hPTCH1 R2	GGCATAGGCGAGCATGAGTAA
PCR efficiency		efficiency
ATP5	y=-0.29x + 9.66, R^2=0.997	0.9498
PTCH1	y=-0.29x + 10.31, R^2=0.991	0.9498
ATP5	y=-0.30x + 10.12, R^2=0.997	0.9953
GLI1	y=-0.30x + 10.90, R^2=0.991	0.9953
